# Widespread SARS-CoV-2 brain infection after intranasal challenge leads to innate and anti-viral immune response and interference with neuronal function in K18-hACE2 mice

**DOI:** 10.64898/2026.11.19.767910

**Authors:** Simon De Neck, Rebekah Penrice-Randal, Leandro Xavier Neves, Parul Sharma, Barbara Helminger, Adam Kirby, Daniele Mega, Maximilian Erdmann, Martina Zanella, Annika Jagels, Carla Ruiz-Casas, Francesco Prisco, Edward Emmott, Alaa Othman, Udo Hetzel, James P. Stewart, Anja Kipar

## Abstract

Severe Acute Respiratory Syndrome Coronavirus 2 (SARS-CoV-2), the causative agent of the coronavirus disease 2019 (COVID-19) pandemic, often spreads to the brain in K18-hACE2 transgenic mice after intranasal challenge, leading to widespread neuronal infection. Despite frequent reports of this phenomenon, the effects of SARS-CoV-2 infection on neurons have not yet been fully investigated. Therefore, using the K18-hACE2 mouse model, we performed an in-depth *in situ* characterisation of brain changes associated with SARS-CoV-2 infection, with a specific focus on infected neurons and glial cells. We challenged mice intranasally with the SARS-CoV-2 Delta variant at a low dose of 10^2^ PFU/mouse and investigated the brains 6 or 7 days later with a combination of morphologic (light microscopy, transmission electron microscopy), virologic (RT-qPCR), and bulk multi-omics (transcriptome, proteome, metabolome, lipidome) approaches. In our model, SARS-CoV-2 infected only neurons, where it replicated, as confirmed by ultrastructural analysis and supported by multi-omics results. Despite high viral burden, productive SARS-CoV-2 infection of neurons elicited only minimal degenerative changes and rare cell death; however, the transcriptome suggested possible functional alterations. Besides the previously reported mild inflammatory response, neuronal infection initiated an innate immune and antiviral response as well as a mild glial response. In conclusion, the K18-hACE2 model of intranasal SARS-CoV-2 Delta infection allows to study the pathomechanisms associated with viral neuronal infection without overt cell death, contrasting with other neurotropic viruses.
