## Supplemental Table for "Widespread SARS-CoV-2 brain infection after intranasal challenge leads to innate and anti-viral immune response and interference with neuronal function in K18-hACE2 mice"

### Sheet: Supp Table S4-microglia_samples
	Delta.Median	Mock.Median	p.value	p.adj
Area.branches	48.155	27.08	0.0445378	0.0946429
Area.hull	161.053	114.419	0.0596639	0.108673
Area.microglia	103.19	62.465	0.00588235	0.02
Area.soma	47.745	35.27	0.010084	0.0285714
Average.Branch.Length.sk	21.0012	23.1658	0.010084	0.0285714
BI.Sholl	0.5	0.5	0.376686	0.408744
Branch.pts.processes	11	7.5	0.172114	0.214093
Branches.thickness	0.470445	0.507554	0.956303	0.956303
Circularity.hull	0.78415	0.74465	0.00775665	0.0247243
Circularity.microglia	0.15845	0.1659	0.411765	0.4375
Circularity.soma	0.84078	0.90943	0.00168067	0.0122449
Convexity.microglia	0.0307	0.03255	0.192603	0.233766
count.norm	179.278	54.5361	0.00588235	0.02
Crit.Radius.Sholl	5.78465	4.43235	0.0147327	0.0395458
Crit.Val.Sholl	4	3.5	0.0198511	0.0482098
CV.all.radii.hull	0.1968	0.24595	0.000840336	0.0122449
CV.for.all.Radii.from.Circle.Centre.hull	0.1557	0.1647	0.00168067	0.0122449
Diameter.of.Bounding.Circle.hull	94.5057	78.5627	0.130252	0.17033
End.pts.processes	12	7.5	0.0161302	0.0411319
Fractal.dimension	1.6354	1.5895	0.00336134	0.0142857
Lacunarity	0.2559	0.2813	0.0414152	0.0946429
Length.Skeleton.Total.pxl	127	98	0.130252	0.17033
Max.diameter.µm.microglia	21.7868	18.1532	0.130252	0.17033
Max.radius.from.hull.CoM	51.842	46.4353	0.245378	0.278095
Max_Min.Radii.from.Circle.Centre.hull	1.7379	1.8094	0.000840336	0.0122449
Max_Min.radii.hull	1.9449	2.19345	0.000840336	0.0122449
Maximum.Branch.Length.sk	47.2132	47.9203	0.865053	0.882354
Maximum.Radius.from.Circle.Centre.hull	47.2529	39.2814	0.130252	0.17033
Maximum.Span.Across.Hull	94.0479	77.9553	0.130252	0.17033
Mean.Radius.from.Circle.Centre.hull	40.4725	34.1715	0.130252	0.17033
Mean.radius.hull	39.7244	32.5264	0.130252	0.17033
Min.diameter.µm.microglia	11.0349	8.6314	0.0445378	0.0946429
Nearest.hull.borders	17.9498	52.5756	0.00336134	0.0142857
Nearest.hull.centers	39.0346	68.5736	0.00168067	0.0122449
Nearest.microglia.centers	39.4164	68.5038	0.00336134	0.0142857
Nearest.soma.centers	39.2342	68.1792	0.00336134	0.0142857
Num.Branches.Sholl	4	3	0.00332483	0.0142857
Num.Branches.sk	8	5	0.0561769	0.108673
Num.End.point.voxels.sk	6	4	0.0560194	0.108673
Num.Junction.voxels.sk	7	3.5	0.0575971	0.108673
Num.Junctions.sk	3	2	0.0912128	0.156132
Num.Slab.voxels.sk	115	91	0.100423	0.165211
Num.Triple.points.sk	3	2	0.0918424	0.156132
Perimeter.hull	53.8937	44.7749	0.130252	0.17033
Perimeter.microglia	85.94	73.43	0.201681	0.233766
Perimeter.soma	26.91	22.26	0.00588235	0.02
Roughness.microglia	1.68469	1.59408	0.201681	0.233766
Skeleton.Length.processes	99.5	73	0.156713	0.199809
Solidity.microglia	0.6103	0.59745	0.784874	0.81691
Span.ration.maj_min.axis.hull	1.66795	1.84895	0.00168067	0.0122449
SRI.Sholl	1	1	0.251756	0.279121
