## Supplemental Table for "Widespread SARS-CoV-2 brain infection after intranasal challenge leads to innate and anti-viral immune response and interference with neuronal function in K18-hACE2 mice"

### Sheet: Supp Table S5-microglia_samples
	statistic	parameter	p.value	null.value	alternative	method
count.norm	c(W = 13)	NULL	0.111111	c(`location shift` = 0)	two.sided	Wilcoxon rank sum exact test
Area.microglia	c(W = 13)	NULL	0.111111	c(`location shift` = 0)	two.sided	Wilcoxon rank sum exact test
Perimeter.microglia	c(W = 12)	NULL	0.222222	c(`location shift` = 0)	two.sided	Wilcoxon rank sum exact test
Max.diameter.µm.microglia	c(W = 13)	NULL	0.111111	c(`location shift` = 0)	two.sided	Wilcoxon rank sum exact test
Min.diameter.µm.microglia	c(W = 13)	NULL	0.111111	c(`location shift` = 0)	two.sided	Wilcoxon rank sum exact test
Circularity.microglia	c(W = 4)	NULL	0.5	c(`location shift` = 0)	two.sided	Wilcoxon rank sum exact test
Solidity.microglia	c(W = 7)	NULL	1	c(`location shift` = 0)	two.sided	Wilcoxon rank sum exact test
Convexity.microglia	c(W = 2)	NULL	0.222222	c(`location shift` = 0)	two.sided	Wilcoxon rank sum exact test
Nearest.microglia.centers	c(W = 1)	NULL	0.111111	c(`location shift` = 0)	two.sided	Wilcoxon rank sum exact test
Area.soma	c(W = 13)	NULL	0.111111	c(`location shift` = 0)	two.sided	Wilcoxon rank sum exact test
Perimeter.soma	c(W = 13)	NULL	0.111111	c(`location shift` = 0)	two.sided	Wilcoxon rank sum exact test
Nearest.soma.centers	c(W = 1)	NULL	0.111111	c(`location shift` = 0)	two.sided	Wilcoxon rank sum exact test
Area.hull	c(W = 13)	NULL	0.111111	c(`location shift` = 0)	two.sided	Wilcoxon rank sum exact test
Perimeter.hull	c(W = 13)	NULL	0.111111	c(`location shift` = 0)	two.sided	Wilcoxon rank sum exact test
Nearest.hull.centers	c(W = 1)	NULL	0.111111	c(`location shift` = 0)	two.sided	Wilcoxon rank sum exact test
Nearest.hull.borders	c(W = 1)	NULL	0.111111	c(`location shift` = 0)	two.sided	Wilcoxon rank sum exact test
Fractal.dimension	c(W = 12)	NULL	0.222222	c(`location shift` = 0)	two.sided	Wilcoxon rank sum exact test
Lacunarity	c(W = 3.5)	NULL	0.377781	c(`location shift` = 0)	two.sided	Wilcoxon rank sum test with continuity correction
Span.ration.maj_min.axis.hull	c(W = 1)	NULL	0.111111	c(`location shift` = 0)	two.sided	Wilcoxon rank sum exact test
Maximum.Span.Across.Hull	c(W = 13)	NULL	0.111111	c(`location shift` = 0)	two.sided	Wilcoxon rank sum exact test
Circularity.hull	c(W = 12)	NULL	0.185839	c(`location shift` = 0)	two.sided	Wilcoxon rank sum test with continuity correction
Max.radius.from.hull.CoM	c(W = 12)	NULL	0.222222	c(`location shift` = 0)	two.sided	Wilcoxon rank sum exact test
Max_Min.radii.hull	c(W = 0)	NULL	0.0555556	c(`location shift` = 0)	two.sided	Wilcoxon rank sum exact test
CV.all.radii.hull	c(W = 0)	NULL	0.0555556	c(`location shift` = 0)	two.sided	Wilcoxon rank sum exact test
Mean.radius.hull	c(W = 13)	NULL	0.111111	c(`location shift` = 0)	two.sided	Wilcoxon rank sum exact test
Diameter.of.Bounding.Circle.hull	c(W = 13)	NULL	0.111111	c(`location shift` = 0)	two.sided	Wilcoxon rank sum exact test
Maximum.Radius.from.Circle.Centre.hull	c(W = 13)	NULL	0.111111	c(`location shift` = 0)	two.sided	Wilcoxon rank sum exact test
Max_Min.Radii.from.Circle.Centre.hull	c(W = 0)	NULL	0.0555556	c(`location shift` = 0)	two.sided	Wilcoxon rank sum exact test
CV.for.all.Radii.from.Circle.Centre.hull	c(W = 0)	NULL	0.0555556	c(`location shift` = 0)	two.sided	Wilcoxon rank sum exact test
Mean.Radius.from.Circle.Centre.hull	c(W = 13)	NULL	0.111111	c(`location shift` = 0)	two.sided	Wilcoxon rank sum exact test
Num.Branches.sk	c(W = 12)	NULL	0.178367	c(`location shift` = 0)	two.sided	Wilcoxon rank sum test with continuity correction
Num.Junctions.sk	c(W = 12)	NULL	0.166866	c(`location shift` = 0)	two.sided	Wilcoxon rank sum test with continuity correction
Num.End.point.voxels.sk	c(W = 12)	NULL	0.178367	c(`location shift` = 0)	two.sided	Wilcoxon rank sum test with continuity correction
Num.Junction.voxels.sk	c(W = 12)	NULL	0.180249	c(`location shift` = 0)	two.sided	Wilcoxon rank sum test with continuity correction
Num.Slab.voxels.sk	c(W = 13)	NULL	0.111111	c(`location shift` = 0)	two.sided	Wilcoxon rank sum exact test
Average.Branch.Length.sk	c(W = 2)	NULL	0.222222	c(`location shift` = 0)	two.sided	Wilcoxon rank sum exact test
Num.Triple.points.sk	c(W = 12)	NULL	0.166866	c(`location shift` = 0)	two.sided	Wilcoxon rank sum test with continuity correction
Maximum.Branch.Length.sk	c(W = 9)	NULL	0.666667	c(`location shift` = 0)	two.sided	Wilcoxon rank sum exact test
BI.Sholl	c(W = 10.5)	NULL	0.361125	c(`location shift` = 0)	two.sided	Wilcoxon rank sum test with continuity correction
Num.Branches.Sholl	c(W = 13)	NULL	0.0500056	c(`location shift` = 0)	two.sided	Wilcoxon rank sum test with continuity correction
SRI.Sholl	c(W = 11)	NULL	0.251943	c(`location shift` = 0)	two.sided	Wilcoxon rank sum test with continuity correction
Crit.Val.Sholl	c(W = 13)	NULL	0.0718137	c(`location shift` = 0)	two.sided	Wilcoxon rank sum test with continuity correction
Crit.Radius.Sholl	c(W = 13)	NULL	0.111111	c(`location shift` = 0)	two.sided	Wilcoxon rank sum exact test
Skeleton.Length.processes	c(W = 13)	NULL	0.111111	c(`location shift` = 0)	two.sided	Wilcoxon rank sum exact test
End.pts.processes	c(W = 13)	NULL	0.0999971	c(`location shift` = 0)	two.sided	Wilcoxon rank sum test with continuity correction
Branch.pts.processes	c(W = 12)	NULL	0.185839	c(`location shift` = 0)	two.sided	Wilcoxon rank sum test with continuity correction
Roughness.microglia	c(W = 12)	NULL	0.222222	c(`location shift` = 0)	two.sided	Wilcoxon rank sum exact test
Area.branches	c(W = 13)	NULL	0.111111	c(`location shift` = 0)	two.sided	Wilcoxon rank sum exact test
Circularity.soma	c(W = 0)	NULL	0.0555556	c(`location shift` = 0)	two.sided	Wilcoxon rank sum exact test
Length.Skeleton.Total.pxl	c(W = 12)	NULL	0.222222	c(`location shift` = 0)	two.sided	Wilcoxon rank sum exact test
Branches.thickness	c(W = 4)	NULL	0.5	c(`location shift` = 0)	two.sided	Wilcoxon rank sum exact test
