## Supplemental Table for "Widespread SARS-CoV-2 brain infection after intranasal challenge leads to innate and anti-viral immune response and interference with neuronal function in K18-hACE2 mice"

### Sheet: Tabelle1
DETPH	DEINH1	DEINH2	DEINH4	DECHO2	DEGLU1	DEGLU3	DEGLU4	COP1	COP2	NFOL2	NFOL1	MFOL2	MFOL1	MOL1	MOL2	MOL3	CHOR	EPEN	ACNT1	ACNT2	OPC	ABC	VLMC2	VLMC1	VECA	PER3	VSMCA	PER1	PER2	VECC	VECV	PVM1	PVM2	MGL3	MGL2	MGL1
Neuroblast-like	Inhibitory neuron	Inhibitory neuron	Inhibitory neuron	Cholinergic neuron	Excitatory neuron	Excitatory neuron	Excitatory neuron	Oligodendrocytes	Oligodendrocytes	Oligodendrocytes	Oligodendrocytes	Oligodendrocytes	Oligodendrocytes	Oligodendrocytes	Oligodendrocytes	Oligodendrocytes	Choroid plexus	Ependymal	Astrocyte	Astrocyte	Oligodendrocytes	Vascular leptomeningeal cell	Vascular leptomeningeal cell	Vascular leptomeningeal cell	Endothelial cells	Pericytes	Smooth muscle cell	Pericytes	Pericytes	Endothelial cells	Endothelial cells	Perivascular macrophage	Perivascular macrophage	Microglia	Microglia	Microglia
